# The landscape of high-affinity human antibodies against intratumoral antigens

**DOI:** 10.1101/2021.02.06.430058

**Authors:** Goran Rakocevic, Irina Glotova, Ines de Santiago, Berke Cagkan Toptas, Milena Popovic, Milos Popovic, Dario Leone, Andrew L. Stachyra, Raphael Rozenfeld, Deniz Kural, Daniele Biasci

**Affiliations:** Totient Inc. 1 Alewife Center Suite 120, Cambridge, MA 02140

## Abstract

High expression of immunoglobulin transcripts is often detected in human tumours and correlates with favourable clinical outcomes across different cancer types. However, the antigens recognized by such immunoglobulins (Ig) and their biological significance remain largely unknown. We computationally inferred the paired sequence of thousands of clonally expanded Ig using bulk RNA sequencing data from solid tumors in The Cancer Genome Atlas (TCGA). After expressing 283 Ig as recombinant antibodies in mammalian cells, we individually tested them against a library of twenty thousands full-length human proteins and an additional library of six thousand structurally intact membrane proteins, thus identifying their candidate target antigens. Using surface plasmon resonance we then confirmed 16 high-affinity antibodies that bind to their targets with *K*_D_ in the nanomolar range. Our work provides insights into the antigens that drive B cell responses in human cancers, while also obtaining fully human, high-affinity recombinant antibodies against them.
