## Supplementary Tables for "The landscape of high-affinity human antibodies against intratumoral antigens": Supplementary Table 1.xlsx

### Sheet: Supplementary Table 1
antibody_id	sample_id	cancer_type	HuProt screen	MPA screen	Biacore screen	Berger_Parker_light	Berger_Parker	expressed	Concentration	Quantity	SDS PAGE Purity	Endotoxin level	cdr1_heavy_shm	cdr2_heavy_shm	cdr3_heavy_shm	fwr1_heavy_shm	fwr2_heavy_shm	fwr3_heavy_shm	fwr4_heavy_shm	cdr1_light_shm	cdr2_light_shm	cdr3_light_shm	fwr1_light_shm	fwr2_light_shm	fwr3_light_shm	fwr4_light_shm
CYC220	TCGA-EB-A24C-01A	SKCM	TRUE	TRUE	FALSE	0.869808	0.887976	TRUE	1 mg/ml	2 mg	>98%	-	5	2	2	3	4	13	0	1	1	4	0	3	1	1
CYC113	TCGA-B0-5081-01A	KIRC	TRUE	FALSE	FALSE	0.373859	0.483048	TRUE	1 mg/ml	3.5 mg	-	<1 EU/mg	0	0	0	0	0	0	0	0	0	0	0	0	0	0
CYC175	TCGA-BR-A4J9-01A	STAD	TRUE	FALSE	FALSE	0.530302	0.566924	TRUE	1 mg/ml	7.4 mg	>98%	<1 EU/mg	0	1	1	0	1	4	1	0	0	3	1	0	1	1
CYC015	TCGA-EE-A3AB-06A	SKCM	TRUE	TRUE	FALSE	0.32625	0.326965	TRUE	1 mg/ml	6.9 mg	>98%	<1 EU/mg	0	0	1	2	0	1	0	0	0	0	0	0	1	0
CYC054	TCGA-2G-AAGN-01A	TGCT	TRUE	FALSE	FALSE	0.287191	0.269527	TRUE	1 mg/ml	2.9 mg	>98%	<1 EU/mg	3	5	1	1	1	12	0	3	0	1	0	1	1	0
CYC229	TCGA-W5-AA30-01A	CHOL	TRUE	TRUE	FALSE	0.612666	0.610307	TRUE	1 mg/ml	0.75 mg	>98%	<1 EU/mg	5	3	3	3	3	16	1	4	1	3	0	3	3	1
CYC170	TCGA-BH-A0BG-01A	BRCA	TRUE	FALSE	FALSE	0.41376	0.449555	TRUE	1 mg/ml	1.5 mg	-	<1 EU/mg	0	0	0	0	0	0	0	0	0	0	0	0	0	0
CYC140	TCGA-Z2-A8RT-06A	SKCM	TRUE	FALSE	FALSE	0.357032	0.385072	TRUE	1 mg/ml	1 mg	-	<1 EU/mg	2	6	1	1	0	5	0	1	0	1	1	2	3	0
CYC240	TCGA-EE-A2MK-06A	SKCM	TRUE	FALSE	FALSE	0.85124	0.751618	TRUE	1 mg/ml	2 mg	>98%	-	1	0	0	0	0	5	0	1	1	1	1	1	1	0
CYC067	TCGA-A7-A13H-01A	BRCA	TRUE	FALSE	FALSE	0.186779	0.185834	TRUE	1 mg/ml	2.4 mg	>98%	<1 EU/mg	4	3	1	4	5	14	0	4	0	2	0	2	4	0
CYC071	TCGA-D3-A8GJ-06A	SKCM	TRUE	TRUE	FALSE	0.515219	0.482476	TRUE	1 mg/ml	2 mg	>98%	-	0	0	1	0	0	2	0	0	0	0	0	0	0	0
CYC244	TCGA-A8-A06O-01A	BRCA	TRUE	FALSE	FALSE	0.35133	0.297829	TRUE	1 mg/ml	1.9 mg	>98%	<1 EU/mg	2	5	0	6	4	6	0	4	1	3	1	5	6	2
CYC278	TCGA-EB-A5UM-01A	SKCM	TRUE	FALSE	TRUE	0.418576	0.445094	TRUE	1 mg/ml	1.5 mg	>98%	<1 EU/mg	3	2	2	2	0	4	0	2	1	0	1	1	4	0
CYC266	TCGA-EE-A2GE-06A	SKCM	TRUE	FALSE	FALSE	0.472495	0.455196	TRUE	1 mg/ml	1.1 mg	-	<1 EU/mg	1	0	0	0	0	2	0	0	0	0	0	1	0	0
CYC042	TCGA-DC-5337-01A	READ	TRUE	FALSE	FALSE	0.413109	0.432208	TRUE	1 mg/ml	3.5 mg	-	<1 EU/mg	1	1	1	2	1	3	1	3	0	5	0	2	6	0
CYC043	TCGA-EB-A550-01A	SKCM	TRUE	FALSE	FALSE	0.621615	0.654283	TRUE	1 mg/ml	1.5 mg	-	<1 EU/mg	1	7	1	7	5	11	3	3	1	4	7	8	2	0
CYC059	TCGA-AC-A7VB-01A	BRCA	TRUE	FALSE	FALSE	0.654731	0.703862	TRUE	1 mg/ml	0.5 mg	-	<1 EU/mg	4	2	0	0	4	9	1	0	1	0	1	2	1	0
CYC142	TCGA-DK-A3IN-01A	BLCA	TRUE	FALSE	FALSE	0.491155	0.552273	TRUE	1 mg/ml	1.5 mg	-	-	1	4	0	1	2	8	1	2	0	3	0	4	3	0
CYC128	TCGA-CM-6161-01A	COAD	TRUE	TRUE	FALSE	0.25256	0.360972	TRUE	1 mg/ml	1 mg	-	<1 EU/mg	6	7	1	1	3	13	0	7	3	3	6	4	5	2
CYC041	TCGA-22-5474-01A	LUSC	TRUE	TRUE	FALSE	0.207757	0.217059	TRUE	1 mg/ml	0.5 mg	-	<1 EU/mg	2	0	0	0	0	1	0	0	0	1	0	0	1	0
CYC177	TCGA-HM-A6W2-01A	CESC	TRUE	FALSE	FALSE	0.518058	0.531553	TRUE	1 mg/ml	2 mg	-	<1 EU/mg	2	3	1	1	2	4	1	0	0	1	1	1	0	0
CYC020	TCGA-B0-5400-01A	KIRC	TRUE	FALSE	FALSE	0.214562	0.264102	TRUE	1 mg/ml	2 mg	-	<1 EU/mg	1	4	0	1	1	5	0	0	0	3	1	5	1	0
CYC227	TCGA-CM-6167-01A	COAD	TRUE	FALSE	FALSE	0.268465	0.302747	TRUE	1 mg/ml	0.9 mg	-	<1 EU/mg	3	4	0	0	0	8	0	2	1	0	1	0	0	0
CYC091	TCGA-DA-A1HY-06A	SKCM	TRUE	FALSE	FALSE	0.424699	0.480355	TRUE	1 mg/ml	1.5 mg	>98%	<1 EU/mg	2	3	0	3	4	5	1	6	2	1	6	4	6	0
CYC009	TCGA-AJ-A5DW-01A	UCEC	TRUE	FALSE	FALSE	0.75961	0.557687	TRUE	1 mg/ml	0.5 mg	-	<1 EU/mg	1	1	1	0	0	2	1	0	0	0	0	0	0	0
CYC191	TCGA-D7-A4YT-01A	STAD	TRUE	TRUE	FALSE	0.484383	0.502494	TRUE	1 mg/ml	2.5 mg	-	<1 EU/mg	2	2	0	1	0	4	0	1	2	0	0	2	2	0
CYC011	TCGA-MK-A4N6-01A	THCA	TRUE	TRUE	FALSE	0.494772	0.530606	TRUE	1 mg/ml	0.5 mg	-	<1 EU/mg	1	1	1	1	0	1	0	1	0	1	0	2	5	1
CYC263	TCGA-TS-A8AF-01A	MESO	TRUE	FALSE	FALSE	0.726125	0.72586	TRUE	1 mg/ml	2.4 mg	>98%	<1 EU/mg	3	5	0	5	7	17	1	2	2	5	1	3	7	2
CYC146	TCGA-A8-A09N-01A	BRCA	TRUE	FALSE	FALSE	0.483047	0.551506	TRUE	1 mg/ml	2.5 mg	>98%	<1 EU/mg	0	2	0	2	4	7	0	2	0	4	1	1	3	2
CYC237	TCGA-DK-A1AC-01A	BLCA	TRUE	FALSE	FALSE	0.533439	0.509146	TRUE	1 mg/ml	1.5 mg	-	-	1	3	0	3	0	3	0	4	0	1	1	1	7	1
CYC218	TCGA-D3-A8GK-06A	SKCM	TRUE	FALSE	FALSE	0.714165	0.729602	TRUE	1 mg/ml	2 mg	>98%	-	3	0	0	2	1	7	3	3	1	6	1	2	2	1
CYC088	TCGA-BH-A1EX-01A	BRCA	TRUE	FALSE	TRUE	0.345638	0.388923	TRUE	1 mg/ml	1.5 mg	>98%	<1 EU/mg	2	1	0	0	2	4	0	0	1	0	0	1	3	0
CYC025	TCGA-ZG-A9KY-01A	PRAD	TRUE	TRUE	TRUE	0.587513	0.48263	TRUE	1 mg/ml	1.9 mg	>98%	<1 EU/mg	6	12	1	0	6	5	1	0	0	0	0	0	6	0
CYC241	TCGA-FS-A4FD-06A	SKCM	TRUE	TRUE	FALSE	0.633802	0.658063	TRUE	1 mg/ml	3.5 mg	-	<1 EU/mg	0	0	1	0	0	0	0	0	0	0	0	0	0	0
CYC190	TCGA-V1-A8WW-01A	PRAD	TRUE	TRUE	FALSE	0.071689	0.111126	TRUE	1 mg/ml	3 mg	-	<1 EU/mg	3	4	0	7	4	8	0	3	0	3	2	3	2	0
CYC037	TCGA-DK-A2HX-01A	BLCA	TRUE	FALSE	FALSE	0.582479	0.609276	TRUE	1 mg/ml	1.9 mg	>98%	<1 EU/mg	2	2	1	1	2	4	0	1	0	7	3	4	4	0
CYC074	TCGA-BR-8487-01A	STAD	TRUE	FALSE	FALSE	0.456499	0.472063	TRUE	1 mg/ml	2.9 mg	>98%	<1 EU/mg	3	3	3	3	2	9	1	2	2	3	2	0	2	0
CYC023	TCGA-B0-4698-01A	KIRC	TRUE	FALSE	FALSE	0.531968	0.629482	TRUE	1 mg/ml	1.9 mg	-	<1 EU/mg	0	1	1	0	0	2	0	2	1	0	1	1	1	0
CYC111	TCGA-A8-A08P-01A	BRCA	TRUE	FALSE	FALSE	0.158899	0.203097	TRUE	1 mg/ml	0.45 mg	-	<1 EU/mg	5	3	0	1	3	9	0	3	2	0	2	5	1	0
CYC188	TCGA-44-8120-01A	LUAD	TRUE	FALSE	TRUE	0.370266	0.395813	TRUE	1 mg/ml	0.5 mg	-	<1 EU/mg	3	7	2	4	6	15	2	4	1	2	3	0	8	5
CYC005	TCGA-ET-A25R-01A	THCA	TRUE	TRUE	FALSE	0.419038	0.454075	TRUE	1 mg/ml	2.4 mg	>98%	<1 EU/mg	3	3	0	5	2	10	0	0	0	1	0	0	3	0
CYC101	TCGA-B0-5120-01A	KIRC	TRUE	FALSE	TRUE	0.290362	0.397555	TRUE	1 mg/ml	1.5 mg	-	<1 EU/mg	6	4	1	2	0	5	0	0	0	0	1	1	5	0
CYC201	TCGA-ER-A42L-06A	SKCM	TRUE	FALSE	FALSE	0.618974	0.621705	TRUE	1 mg/ml	2 mg	>98%	-	7	2	0	1	2	8	1	0	1	2	2	3	1	0
CYC038	TCGA-DY-A1DC-01A	READ	TRUE	TRUE	FALSE	0.328681	0.330575	TRUE	1 mg/ml	0.5 mg	-	<1 EU/mg	4	5	0	9	8	18	0	1	1	2	2	4	2	0
CYC235	TCGA-V4-A9EL-01A	UVM	TRUE	TRUE	FALSE	0.770185	0.759781	TRUE	1 mg/ml	1.3 mg	-	-	2	2	1	0	0	5	0	0	0	1	2	2	3	1
CYC084	TCGA-C5-A8XH-01A	CESC	TRUE	FALSE	FALSE	0.433186	0.454508	TRUE	1 mg/ml	0.5 mg	-	<1 EU/mg	4	6	2	4	5	10	1	2	0	3	0	2	17	2
CYC138	TCGA-A2-A0YG-01A	BRCA	TRUE	FALSE	FALSE	0.223846	0.276436	TRUE	1 mg/ml	0.5 mg	-	<1 EU/mg	2	1	1	1	1	1	0	1	0	1	0	0	1	1
CYC274	TCGA-BH-A0HX-01A	BRCA	TRUE	FALSE	FALSE	0.327678	0.425886	TRUE	1 mg/ml	3.5 mg	-	<1 EU/mg	0	7	1	3	3	6	2	3	0	2	1	3	5	0
CYC242	TCGA-TS-A7P8-01A	MESO	TRUE	TRUE	FALSE	0.264981	0.335708	TRUE	1 mg/ml	1.5 mg	-	<1 EU/mg	2	1	0	0	1	3	0	1	0	1	1	1	1	0
CYC049	TCGA-D3-A8GD-06A	SKCM	TRUE	FALSE	FALSE	0.636788	0.612242	TRUE	1 mg/ml	2.5 mg	>98%	<1 EU/mg	0	0	0	0	0	1	0	0	0	0	0	0	0	0
CYC026	TCGA-SG-A849-01A	SARC	TRUE	TRUE	FALSE	0.159375	0.270404	TRUE	1 mg/ml	2.5 mg	-	<1 EU/mg	3	3	0	2	3	16	1	0	2	4	0	5	6	1
CYC147	TCGA-D3-A2JF-06A	SKCM	TRUE	FALSE	FALSE	0.79856	0.788185	TRUE	1 mg/ml	2 mg	>98%	<1 EU/mg	1	2	0	0	0	1	0	0	0	1	0	1	0	0
CYC093	TCGA-43-8118-01A	LUSC	TRUE	FALSE	FALSE	0.387312	0.467509	TRUE	1 mg/ml	0.5 mg	-	<1 EU/mg	3	3	1	5	4	12	0	4	1	1	1	4	5	0
CYC163	TCGA-IN-A6RJ-01A	STAD	TRUE	FALSE	FALSE	0.644349	0.68684	TRUE	1 mg/ml	0.5 mg	-	<1 EU/mg	4	7	1	2	2	7	3	2	0	1	1	1	2	0
CYC273	TCGA-BP-5194-01A	KIRC	TRUE	FALSE	FALSE	0.482321	0.515055	TRUE	1 mg/ml	0.9 mg	-	<1 EU/mg	2	4	1	0	1	7	1	2	0	3	0	3	3	0
CYC160	TCGA-AA-3655-01A	COAD	TRUE	TRUE	FALSE	0.819188	0.838537	TRUE	1 mg/ml	1.5 mg	>98%	<1 EU/mg	9	7	0	4	3	23	2	1	0	2	3	8	7	2
CYC069	TCGA-HZ-A9TJ-01A	PAAD	TRUE	FALSE	FALSE	0.0935358	0.195534	TRUE	-	0.45 mg	-	<1 EU/mg	3	3	2	3	1	13	0	2	1	0	0	3	3	3
CYC222	TCGA-L7-A56G-01A	ESCA	TRUE	FALSE	FALSE	0.761974	0.747535	TRUE	1 mg/ml	2.4 mg	>98%	<1 EU/mg	2	1	0	0	3	5	0	1	2	2	0	3	2	0
CYC222	TCGA-L7-A56G-01A	ESCA	TRUE	FALSE	FALSE	0.761974	0.747535	TRUE	1 mg/ml	2.9 mg	-	<1 EU/mg	2	1	0	0	3	5	0	1	2	2	0	3	2	0
CYC114	TCGA-2G-AAG8-01A	TGCT	TRUE	TRUE	FALSE	0.583957	0.571737	TRUE	1 mg/ml	1.2 mg	-	<1 EU/mg	4	6	2	2	3	11	2	0	0	1	1	2	3	0
CYC030	TCGA-A3-3319-01A	KIRC	TRUE	FALSE	FALSE	0.654648	0.634251	TRUE	1 mg/ml	0.8 mg	-	<1 EU/mg	0	0	2	2	0	7	0	3	1	1	0	3	3	0
CYC021	TCGA-CJ-6027-01A	KIRC	TRUE	FALSE	FALSE	0.88147	0.849286	TRUE	1 mg/ml	2.9 mg	-	-	7	0	1	0	2	13	3	1	2	1	2	4	4	1
CYC233	TCGA-13-0916-01A	OV	TRUE	FALSE	FALSE	0.635375	0.631291	TRUE	1 mg/ml	4.4 mg	>98%	<1 EU/mg	2	2	1	0	3	0	0	0	0	3	0	1	1	0
CYC072	TCGA-WE-AAA4-06A	SKCM	TRUE	FALSE	FALSE	0.227361	0.312554	TRUE	1 mg/ml	1 mg	-	<1 EU/mg	1	1	1	0	1	4	1	0	0	0	0	0	0	0
CYC107	TCGA-2G-AAGA-01A	TGCT	TRUE	FALSE	FALSE	0.25117	0.321772	TRUE	1 mg/ml	1 mg	-	<1 EU/mg	6	1	0	3	1	7	2	4	1	2	2	4	2	2
CYC109	TCGA-BH-A1F6-01A	BRCA	TRUE	FALSE	FALSE	0.666879	0.705734	TRUE	1 mg/ml	0.9 mg	>98%	<1 EU/mg	0	0	0	0	0	0	0	0	0	1	0	0	0	0
CYC082	TCGA-EL-A3GX-01A	THCA	TRUE	TRUE	FALSE	0.358164	0.373625	TRUE	1 mg/ml	3.5 mg	-	<1 EU/mg	1	1	0	2	0	1	0	0	0	1	1	0	1	0
CYC124	TCGA-2G-AALX-01A	TGCT	TRUE	FALSE	FALSE	0.443633	0.458386	TRUE	1 mg/ml	2.5 mg	-	<1 EU/mg	0	0	0	0	0	0	0	0	0	0	0	0	0	0
CYC116	TCGA-VS-A9UC-01A	CESC	TRUE	FALSE	FALSE	0.42846	0.471201	TRUE	1 mg/ml	1.1 mg	-	<1 EU/mg	3	4	0	0	3	6	0	3	0	2	0	0	3	0
CYC276	TCGA-ER-A19N-06A	SKCM	TRUE	FALSE	FALSE	0.424021	0.43571	TRUE	1 mg/ml	0.3 mg	-	<1 EU/mg	0	0	0	0	0	0	0	0	0	0	0	0	0	0
CYC176	TCGA-MP-A4T8-01A	LUAD	TRUE	FALSE	FALSE	0.573452	0.613401	TRUE	1 mg/ml	4.5 mg	-	<1 EU/mg	4	3	2	4	4	4	0	2	1	1	1	2	4	2
CYC055	TCGA-CR-7390-01A	HNSC	TRUE	FALSE	FALSE	0.287856	0.316973	TRUE	1 mg/ml	4 mg	-	<1 EU/mg	1	0	1	0	2	2	0	0	0	1	0	0	0	0
CYC120	TCGA-EJ-5495-01A	PRAD	TRUE	FALSE	FALSE	0.488192	0.514278	TRUE	1 mg/ml	2.5 mg	-	<1 EU/mg	1	0	0	0	0	1	0	0	1	0	0	1	0	1
CYC040	TCGA-DA-A1I2-06A	SKCM	TRUE	TRUE	FALSE	0.561845	0.519725	TRUE	1 mg/ml	2 mg	>98%	-	4	1	0	3	1	2	0	0	0	0	0	3	0	0
CYC185	TCGA-D3-A5GN-06A	SKCM	TRUE	TRUE	FALSE	0.378092	0.456865	TRUE	1 mg/ml	2 mg	>98%	-	0	0	0	0	0	0	1	1	1	0	0	0	0	0
CYC236	TCGA-IB-7891-01A	PAAD	TRUE	FALSE	FALSE	0.0966153	0.170423	TRUE	1 mg/ml	1 mg	-	<1 EU/mg	3	2	1	3	3	10	2	1	0	2	1	1	4	0
CYC271	TCGA-KF-A41W-01A	SARC	TRUE	TRUE	FALSE	0.425913	0.337858	TRUE	1 mg/ml	0.5 mg	-	<1 EU/mg	3	1	0	2	0	10	0	0	0	1	2	1	3	0
CYC243	TCGA-36-1568-01A	OV	TRUE	FALSE	FALSE	0.814336	0.760818	TRUE	1 mg/ml	1.5 mg	-	<1 EU/mg	0	2	2	1	0	0	0	0	1	1	2	1	2	0
CYC132	TCGA-GV-A3JX-01A	BLCA	TRUE	FALSE	FALSE	0.230138	0.236049	TRUE	1 mg/ml	2.4 mg	>98%	<1 EU/mg	2	6	0	3	0	6	2	1	0	3	1	2	4	2
CYC219	TCGA-2J-AABR-01A	PAAD	TRUE	FALSE	FALSE	0.39026	0.366978	TRUE	1 mg/ml	1.5 mg	-	<1 EU/mg	2	3	2	3	2	5	0	6	0	3	2	0	2	1
CYC248	TCGA-HM-A3JK-01A	CESC	TRUE	FALSE	FALSE	0.373577	0.335805	TRUE	1 mg/ml	1.5 mg	-	<1 EU/mg	4	1	0	0	3	4	0	2	0	3	0	4	4	0
CYC153	TCGA-24-2289-01A	OV	TRUE	FALSE	FALSE	0.709464	0.728281	TRUE	1 mg/ml	11.4 mg	-	-	0	0	0	0	0	0	0	0	0	0	0	0	0	0
CYC066	TCGA-EB-A24D-01A	SKCM	TRUE	TRUE	TRUE	0.400065	0.395641	TRUE	1 mg/ml	2 mg	>98%	-	5	0	0	0	1	3	0	1	1	2	0	0	1	1
CYC182	TCGA-BH-A0DK-01A	BRCA	TRUE	TRUE	FALSE	0.124068	0.184086	TRUE	1 mg/ml	6.4 mg	>98%	<1 EU/mg	0	0	1	0	3	4	0	1	1	0	0	2	1	0
CYC061	TCGA-UF-A71E-01A	HNSC	TRUE	FALSE	FALSE	0.413825	0.396236	TRUE	1 mg/ml	1.5 mg	>98%	<1 EU/mg	3	4	0	4	0	7	1	7	2	1	0	4	3	0
CYC156	TCGA-NA-A4QW-01A	UCS	TRUE	TRUE	TRUE	0.860316	0.811891	TRUE	1 mg/ml	1.5 mg	-	<1 EU/mg	0	2	2	1	0	3	0	1	0	0	0	2	2	0
CYC143	TCGA-B6-A402-01A	BRCA	TRUE	FALSE	FALSE	0.462847	0.458879	TRUE	1 mg/ml	5.3 mg	-	<1 EU/mg	0	2	1	0	1	0	0	0	0	2	2	0	0	0
CYC044	TCGA-L5-A4OS-01A	ESCA	TRUE	FALSE	FALSE	0.951153	0.966208	TRUE	1 mg/ml	4.5 mg	-	<1 EU/mg	2	1	1	0	1	4	0	2	0	0	0	0	0	1
CYC213	TCGA-25-1313-01A	OV	TRUE	FALSE	FALSE	0.418617	0.367185	TRUE	1 mg/ml	1.5 mg	>98%	<1 EU/mg	2	1	1	1	0	5	0	0	2	4	0	1	2	0
CYC145	TCGA-XF-AAMT-01A	BLCA	TRUE	TRUE	FALSE	0.826024	0.854746	TRUE	1 mg/ml	7.4 mg	-	-	0	6	2	4	8	9	2	3	1	3	4	4	1	3
CYC105	TCGA-AR-A24H-01A	BRCA	TRUE	FALSE	FALSE	0.609984	0.615579	TRUE	1 mg/ml	0.8 mg	>98%	<1 EU/mg	0	0	0	0	0	0	0	0	0	0	0	0	0	0
CYC272	TCGA-CD-5803-01A	STAD	TRUE	TRUE	FALSE	0.481348	0.464766	TRUE	1 mg/ml	0.5 mg	-	<1 EU/mg	3	6	0	6	1	9	0	2	2	2	0	6	7	0
CYC197	TCGA-D3-A2JP-06A	SKCM	TRUE	TRUE	FALSE	0.890117	0.896797	TRUE	1 mg/ml	4.4 mg	>98%	<1 EU/mg	2	0	0	0	0	0	0	0	0	0	0	0	0	0
CYC121	TCGA-CV-7238-01A	HNSC	TRUE	FALSE	FALSE	0.339504	0.335052	TRUE	1 mg/ml	1.3 mg	-	<1 EU/mg	1	1	0	1	0	9	0	2	1	0	0	0	2	0
CYC013	TCGA-20-1686-01A	OV	TRUE	FALSE	FALSE	0.822193	0.824351	TRUE	1 mg/ml	1.9 mg	>98%	<1 EU/mg	5	5	3	2	4	8	0	8	1	2	2	3	9	2
CYC193	TCGA-DX-A8BP-01A	SARC	TRUE	FALSE	FALSE	0.334005	0.406048	TRUE	1 mg/ml	2.4 mg	>98%	<1 EU/mg	0	0	0	0	0	0	0	0	0	0	1	0	0	0
CYC118	TCGA-CG-5719-01A	STAD	TRUE	FALSE	FALSE	0.893547	0.892988	TRUE	1 mg/ml	7.4 mg	-	-	4	7	1	8	3	14	1	7	2	1	3	4	13	1
CYC267	TCGA-A2-A0YC-01A	BRCA	TRUE	TRUE	FALSE	0.520451	0.555291	TRUE	1 mg/ml	2.4 mg	>98%	<1 EU/mg	3	4	3	4	2	12	0	4	1	0	2	0	5	3
CYC211	TCGA-EE-A29C-06A	SKCM	TRUE	FALSE	FALSE	0.39898	0.378882	TRUE	1 mg/ml	0.6 mg	-	<1 EU/mg	4	8	0	5	3	8	1	0	1	0	3	3	4	0
CYC179	TCGA-DK-A1AG-01A	BLCA	TRUE	FALSE	FALSE	0.484851	0.555379	TRUE	1 mg/ml	2 mg	-	<1 EU/mg	2	2	1	3	1	4	2	1	0	1	0	3	5	2
CYC224	TCGA-C5-A1M8-01A	CESC	TRUE	FALSE	FALSE	0.623837	0.720073	TRUE	1 mg/ml	4.9 mg	>98%	<1 EU/mg	0	0	1	0	0	0	0	0	0	0	0	1	0	0
CYC134	TCGA-HZ-A9TJ-06A	PAAD	TRUE	FALSE	FALSE	0.458315	0.461918	TRUE	1 mg/ml	2 mg	-	<1 EU/mg	6	1	0	5	2	11	0	4	0	5	1	4	6	1
CYC245	TCGA-DK-A1AF-01A	BLCA	TRUE	FALSE	FALSE	0.418533	0.401146	TRUE	1 mg/ml	0.5 mg	-	<1 EU/mg	0	0	0	0	0	0	0	1	0	1	0	1	0	0
CYC051	TCGA-D8-A27H-01A	BRCA	TRUE	FALSE	FALSE	0.339949	0.354668	TRUE	1 mg/ml	0.5 mg	-	<1 EU/mg	1	3	0	2	2	5	0	1	2	2	1	1	4	0
CYC010	TCGA-IB-7893-01A	PAAD	TRUE	TRUE	FALSE	0.737674	0.80625	TRUE	1 mg/ml	3.4 mg	>98%	<1 EU/mg	1	6	3	3	4	13	0	3	2	1	4	4	4	0
CYC230	TCGA-WE-A8ZN-06A	SKCM	TRUE	TRUE	FALSE	0.951792	0.947307	TRUE	1 mg/ml	6.4 mg	-	-	0	0	3	1	1	2	0	0	1	0	0	2	1	0
CYC137	TCGA-E7-A8O7-01A	BLCA	TRUE	FALSE	FALSE	0.578977	0.334541	TRUE	1 mg/ml	2.5 mg	-	<1 EU/mg	0	1	0	2	0	0	0	0	1	0	0	0	0	0
CYC033	TCGA-AO-A03M-01B	BRCA	TRUE	TRUE	FALSE	0.550582	0.564298	TRUE	1 mg/ml	2.4 mg	>98%	<1 EU/mg	4	1	2	0	2	11	1	3	2	6	0	2	5	1
CYC168	TCGA-HF-7136-01A	STAD	TRUE	FALSE	TRUE	0.365687	0.38458	TRUE	1 mg/ml	2.9 mg	>98%	<1 EU/mg	2	1	3	0	3	6	0	1	2	4	1	4	3	3
CYC077	TCGA-2G-AAGC-01A	TGCT	TRUE	TRUE	FALSE	0.47981	0.557485	TRUE	1 mg/ml	1.5 mg	-	<1 EU/mg	0	0	0	0	0	0	0	0	0	0	0	0	0	0
CYC087	TCGA-A2-A4RW-01A	BRCA	TRUE	TRUE	FALSE	0.461601	0.602341	TRUE	1 mg/ml	1.5 mg	-	<1 EU/mg	1	0	4	0	1	6	0	1	0	1	1	0	0	0
CYC018	TCGA-VS-A94X-01A	CESC	TRUE	TRUE	FALSE	0.574656	0.609129	TRUE	1 mg/ml	1.5 mg	-	<1 EU/mg	1	2	3	0	0	3	1	2	0	1	0	0	1	0
CYC080	TCGA-CK-6747-01A	COAD	TRUE	TRUE	FALSE	0.362589	0.318929	TRUE	1 mg/ml	2.4 mg	>98%	<1 EU/mg	3	3	0	3	2	15	0	3	1	3	2	0	1	1
CYC097	TCGA-FR-A8YC-06A	SKCM	TRUE	FALSE	FALSE	0.375197	0.339278	TRUE	1 mg/ml	2.5 mg	-	<1 EU/mg	4	2	0	3	2	2	0	0	0	0	0	2	1	0
CYC279	TCGA-W3-A825-06A	SKCM	TRUE	FALSE	FALSE	0.434425	0.409436	TRUE	1 mg/ml	2 mg	-	<1 EU/mg	0	0	1	0	2	1	0	1	0	1	0	0	2	0
CYC214	TCGA-CN-4728-01A	HNSC	TRUE	FALSE	TRUE	0.703031	0.708528	TRUE	1 mg/ml	5.9 mg	>98%	<1 EU/mg	7	7	0	3	4	5	3	1	1	1	0	2	2	0
CYC268	TCGA-2G-AAKG-01A	TGCT	TRUE	FALSE	FALSE	0.283136	0.373423	TRUE	1 mg/ml	2 mg	-	<1 EU/mg	1	0	0	0	0	2	1	0	0	1	0	0	0	0
CYC174	TCGA-BP-5189-01A	KIRC	TRUE	FALSE	FALSE	0.671117	0.707417	TRUE	1 mg/ml	5.9 mg	-	-	2	1	0	1	1	3	1	2	1	0	1	2	2	2
CYC149	TCGA-LN-A4A4-01A	ESCA	TRUE	FALSE	FALSE	0.428957	0.525774	TRUE	1 mg/ml	2.4 mg	>98%	<1 EU/mg	1	2	0	2	4	9	2	1	1	3	1	1	7	1
CYC139	TCGA-29-1781-01A	OV	TRUE	FALSE	FALSE	0.630545	0.66046	TRUE	1 mg/ml	6.4 mg	-	-	2	1	2	1	0	5	0	2	0	1	0	0	0	1
CYC102	TCGA-AD-6963-01A	COAD	TRUE	TRUE	FALSE	0.245113	0.275167	TRUE	1 mg/ml	1 mg	-	<1 EU/mg	5	1	3	1	1	3	1	0	1	1	1	0	3	1
CYC046	TCGA-E2-A14Z-01A	BRCA	TRUE	FALSE	FALSE	0.737846	0.787175	TRUE	1 mg/ml	0.7 mg	-	<1 EU/mg	1	0	0	0	0	1	0	0	0	0	0	0	0	0
CYC210	TCGA-IE-A4EJ-01A	SARC	TRUE	FALSE	FALSE	0.430258	0.44482	TRUE	1 mg/ml	2.9 mg	>98%	<1 EU/mg	4	4	0	2	6	8	1	3	0	2	3	4	5	0
CYC058	TCGA-A6-5660-01A	COAD	TRUE	FALSE	FALSE	0.725072	0.750178	TRUE	1 mg/ml	2.4 mg	>98%	<1 EU/mg	7	7	1	7	9	7	1	3	3	2	1	2	3	0
CYC076	TCGA-E9-A3QA-01A	BRCA	TRUE	FALSE	FALSE	0.407041	0.364209	TRUE	1 mg/ml	1 mg	-	<1 EU/mg	1	0	0	4	2	5	0	3	0	3	1	0	1	0
CYC226	TCGA-EE-A2GH-06A	SKCM	TRUE	TRUE	FALSE	0.470927	0.446069	TRUE	1 mg/ml	1.3 mg	-	<1 EU/mg	0	0	0	0	0	1	0	0	0	1	0	0	0	1
CYC036	TCGA-A8-A09W-01A	BRCA	TRUE	TRUE	FALSE	0.482528	0.489011	TRUE	1 mg/ml	1.9 mg	>98%	<1 EU/mg	4	4	2	3	1	8	0	3	0	3	3	5	5	1
CYC004	TCGA-JW-A69B-01A	CESC	TRUE	FALSE	FALSE	0.408695	0.31308	TRUE	1 mg/ml	1.9 mg	>98%	<1 EU/mg	3	0	1	2	7	7	0	0	1	1	0	0	3	0
CYC203	TCGA-XE-AANI-01A	TGCT	TRUE	FALSE	FALSE	0.740087	0.728346	TRUE	1 mg/ml	0.5 mg	-	<1 EU/mg	0	0	0	0	0	0	0	0	0	0	0	0	0	0
CYC169	TCGA-AH-6903-01A	READ	TRUE	TRUE	FALSE	0.254538	0.259969	TRUE	1 mg/ml	1.5 mg	-	<1 EU/mg	6	6	1	3	1	7	1	0	0	1	0	3	7	1
CYC096	TCGA-EB-A551-01A	SKCM	TRUE	FALSE	FALSE	0.490196	0.492494	TRUE	1 mg/ml	2 mg	>98%	-	2	2	3	1	1	8	1	2	1	0	1	1	1	0
CYC135	TCGA-F1-6874-01A	STAD	TRUE	FALSE	FALSE	0.537866	0.560102	TRUE	1 mg/ml	0.6 mg	>98%	<1 EU/mg	3	5	1	5	5	17	2	3	2	7	3	11	6	1
CYC024	TCGA-VF-A8A9-01A	TGCT	TRUE	TRUE	FALSE	0.511125	0.609049	TRUE	1 mg/ml	3.4 mg	>98%	<1 EU/mg	0	0	0	0	0	0	0	0	0	0	0	0	0	0
CYC215	TCGA-CQ-7063-01A	HNSC	TRUE	FALSE	FALSE	0.353501	0.33342	TRUE	1 mg/ml	5.4 mg	>98%	<1 EU/mg	1	1	0	0	0	4	0	1	0	2	0	0	1	1
CYC127	TCGA-AR-A251-01A	BRCA	TRUE	FALSE	FALSE	0.201885	0.192228	TRUE	1 mg/ml	0.037 mg	>98%	<1 EU/mg	3	3	2	2	1	1	0	3	0	1	0	2	2	0
CYC106	TCGA-EE-A2MM-06A	SKCM	TRUE	FALSE	FALSE	0.400315	0.416913	TRUE	1 mg/ml	2.4 mg	>98%	<1 EU/mg	1	1	0	1	2	5	0	0	0	1	0	2	4	1
CYC181	TCGA-P3-A6T4-01A	HNSC	TRUE	TRUE	TRUE	0.427021	0.335238	TRUE	1 mg/ml	2 mg	-	<1 EU/mg	5	0	2	1	1	7	2	1	0	3	3	2	2	0
CYC167	TCGA-CG-5725-01A	STAD	TRUE	FALSE	FALSE	0.420133	0.383379	TRUE	1 mg/ml	0.5 mg	-	<1 EU/mg	7	5	0	1	0	14	0	3	0	2	1	2	1	2
CYC161	TCGA-31-1946-01A	OV	TRUE	FALSE	FALSE	0.649873	0.562584	TRUE	1 mg/ml	0.3 mg	-	<1 EU/mg	2	2	0	2	3	8	0	2	0	0	1	1	0	1
CYC196	TCGA-2G-AAGF-01A	TGCT	TRUE	FALSE	FALSE	0.452777	0.479258	TRUE	1 mg/ml	2.5 mg	>98%	<1 EU/mg	0	1	1	1	1	2	0	0	0	0	0	0	0	0
CYC123	TCGA-05-4410-01A	LUAD	TRUE	FALSE	FALSE	0.331385	0.325865	TRUE	1 mg/ml	1.1 mg	-	<1 EU/mg	7	4	2	1	3	11	3	3	2	0	1	1	4	0
CYC129	TCGA-MQ-A4LM-01A	MESO	TRUE	FALSE	FALSE	0.415748	0.443995	TRUE	1 mg/ml	1.3 mg	-	<1 EU/mg	5	6	1	3	6	10	1	0	0	0	1	0	3	0
CYC151	TCGA-GV-A6ZA-01A	BLCA	TRUE	TRUE	FALSE	0.419228	0.515033	TRUE	1 mg/ml	0.5 mg	-	-	7	3	0	3	3	6	2	3	0	3	3	2	0	1
CYC187	TCGA-D3-A8GN-06A	SKCM	TRUE	TRUE	TRUE	0.258721	0.246435	TRUE	1 mg/ml	2 mg	>98%	-	4	2	3	0	4	6	0	3	0	0	0	0	1	2
CYC208	TCGA-RB-A7B8-01A	PAAD	TRUE	FALSE	FALSE	0.542096	0.551566	TRUE	1 mg/ml	0.15 mg	-	<1 EU/mg	4	2	0	1	1	8	0	1	2	3	1	1	2	0
CYC221	TCGA-B8-4621-01A	KIRC	TRUE	FALSE	FALSE	0.901604	0.926502	FALSE	-	-	-	-	5	3	2	1	3	4	0	3	2	4	0	3	2	1
CYC254	TCGA-CM-6171-01A	COAD	TRUE	FALSE	FALSE	0.316483	0.307708	TRUE	1 mg/ml	2.5 mg	-	<1 EU/mg	0	0	0	1	1	1	0	0	0	0	0	0	0	0
CYC014	TCGA-XE-AAOC-01A	TGCT	TRUE	FALSE	TRUE	0.398078	0.541426	TRUE	1 mg/ml	1 mg	-	<1 EU/mg	0	0	0	0	1	4	0	0	0	0	0	1	1	0
CYC031	TCGA-55-6981-01A	LUAD	TRUE	FALSE	FALSE	0.42031	0.411412	TRUE	1 mg/ml	2.5 mg	-	<1 EU/mg	1	4	0	2	0	7	0	4	0	2	1	0	3	0
CYC002	TCGA-UY-A9PD-01A	BLCA	TRUE	FALSE	TRUE	0.238383	0.299778	TRUE	1 mg/ml	0.5 mg	-	<1 EU/mg	4	4	0	0	1	14	0	0	1	0	0	1	0	1
CYC172	TCGA-IB-A7LX-01A	PAAD	TRUE	FALSE	FALSE	0.719581	0.79731	TRUE	1 mg/ml	10.4 mg	-	-	1	3	0	3	2	4	0	3	2	2	0	5	2	2
CYC252	TCGA-IE-A3OV-01A	SARC	TRUE	FALSE	FALSE	0.423659	0.412756	TRUE	1 mg/ml	0.5 mg	-	<1 EU/mg	5	1	1	1	3	3	0	3	3	2	0	4	1	1
CYC017	TCGA-F4-6569-01A	COAD	TRUE	FALSE	FALSE	0.341779	0.344097	TRUE	1 mg/ml	1.9 mg	-	-	4	5	2	2	2	11	1	2	2	4	3	2	6	0
CYC159	TCGA-BH-A18F-01A	BRCA	TRUE	FALSE	FALSE	0.50467	0.516758	TRUE	1 mg/ml	1.5 mg	>98%	<1 EU/mg	3	2	4	2	3	6	0	4	0	1	2	2	1	1
CYC104	TCGA-DE-A0XZ-01A	THCA	TRUE	TRUE	FALSE	0.729098	0.763189	TRUE	1 mg/ml	1 mg	-	<1 EU/mg	3	8	0	2	9	22	4	7	1	2	3	4	9	2
CYC265	TCGA-2G-AAGY-05A	TGCT	TRUE	FALSE	FALSE	0.409403	0.298581	TRUE	1 mg/ml	4 mg	-	<1 EU/mg	5	4	2	3	1	6	0	3	1	1	2	5	0	0
CYC048	TCGA-W3-AA1R-06A	SKCM	TRUE	TRUE	FALSE	0.587109	0.640333	TRUE	1 mg/ml	2 mg	>98%	-	2	0	0	0	1	2	0	1	1	2	0	2	0	0
CYC073	TCGA-04-1348-01A	OV	TRUE	FALSE	FALSE	0.620213	0.63142	TRUE	1 mg/ml	2.5 mg	-	<1 EU/mg	1	0	0	2	1	1	0	2	0	1	0	0	0	0
CYC131	TCGA-60-2713-01A	LUSC	TRUE	FALSE	FALSE	0.541749	0.580079	TRUE	1 mg/ml	2.4 mg	>98%	<1 EU/mg	4	4	0	3	3	7	0	4	1	2	3	3	7	0
CYC249	TCGA-2G-AAHL-01A	TGCT	TRUE	FALSE	FALSE	0.382934	0.38439	TRUE	1 mg/ml	1.5 mg	-	<1 EU/mg	4	0	0	0	0	1	0	0	0	0	0	0	0	0
CYC269	TCGA-CN-A63T-01A	HNSC	TRUE	FALSE	FALSE	0.37837	0.402517	TRUE	1 mg/ml	2.5 mg	>98%	<1 EU/mg	2	0	0	0	0	1	0	0	0	0	0	0	0	0
CYC209	TCGA-CV-A45U-01A	HNSC	TRUE	FALSE	FALSE	0.246195	0.27938	TRUE	1 mg/ml	0.5 mg	-	<1 EU/mg	1	1	0	0	1	1	0	2	1	2	0	1	0	0
CYC056	TCGA-FR-A3YN-06A	SKCM	TRUE	TRUE	FALSE	0.506333	0.471317	TRUE	1 mg/ml	2 mg	>98%	-	0	2	0	0	1	1	0	0	0	1	0	0	0	0
CYC152	TCGA-AJ-A3NE-01A	UCEC	TRUE	FALSE	FALSE	0.284327	0.334101	TRUE	1 mg/ml	0.5 mg	-	<1 EU/mg	3	3	0	1	0	5	0	1	0	1	0	0	1	0
CYC228	TCGA-4Z-AA7N-01A	BLCA	TRUE	TRUE	FALSE	0.375758	0.372822	TRUE	1 mg/ml	2.5 mg	-	<1 EU/mg	9	5	2	4	3	4	0	3	1	2	3	4	3	0
CYC029	TCGA-2H-A9GI-01A	ESCA	TRUE	FALSE	FALSE	0.525872	0.499821	TRUE	1 mg/ml	2.5 mg	-	<1 EU/mg	1	11	2	1	3	9	3	3	0	1	1	2	0	0
CYC086	TCGA-EE-A20B-06A	SKCM	TRUE	FALSE	TRUE	0.318426	0.305896	TRUE	1 mg/ml	2 mg	>98%	-	1	2	1	1	3	8	0	1	1	1	1	2	3	1
CYC186	TCGA-DX-A3LU-01A	SARC	TRUE	TRUE	FALSE	0.932364	0.922341	TRUE	1 mg/ml	3.4 mg	>98%	<1 EU/mg	6	5	1	9	3	16	3	5	0	1	3	3	10	1
CYC125	TCGA-VT-A80J-01A	SARC	TRUE	FALSE	FALSE	0.736719	0.759159	TRUE	1 mg/ml	3.5 mg	-	<1 EU/mg	0	1	0	0	0	0	0	0	0	0	0	0	0	0
CYC155	TCGA-D3-A1QB-06A	SKCM	TRUE	FALSE	FALSE	0.647823	0.632472	TRUE	1 mg/ml	1.5 mg	-	<1 EU/mg	1	0	0	1	0	1	0	1	0	3	0	0	1	0
CYC171	TCGA-3H-AB3O-01A	MESO	TRUE	FALSE	FALSE	0.332477	0.364812	TRUE	1 mg/ml	1.5 mg	-	<1 EU/mg	0	1	0	0	1	0	0	0	0	0	0	0	1	0
CYC251	TCGA-CK-5912-01A	COAD	TRUE	FALSE	FALSE	0.515178	0.483234	TRUE	1 mg/ml	1.5 mg	-	<1 EU/mg	8	3	3	1	4	16	3	2	0	3	1	3	4	0
CYC277	TCGA-BH-A18R-01A	BRCA	TRUE	TRUE	FALSE	0.402507	0.437954	TRUE	1 mg/ml	1.5 mg	>98%	<1 EU/mg	0	0	0	0	1	4	0	1	0	0	0	1	0	0
CYC158	TCGA-A8-A07O-01A	BRCA	FALSE	FALSE	FALSE	0.372623	0.312215	TRUE	1 mg/ml	3.5 mg	-	<1 EU/mg	0	2	1	0	1	1	0	0	0	3	0	0	1	0
CYC216	TCGA-BC-A217-01A	LIHC	FALSE	TRUE	FALSE	0.681024	0.748207	TRUE	1 mg/ml	1.5 mg	>98%	<1 EU/mg	2	3	0	1	2	4	0	3	1	1	0	0	1	2
CYC239	TCGA-A2-A0CO-01A	BRCA	FALSE	FALSE	FALSE	0.561367	0.627917	FALSE	-	-	-	-	3	0	3	0	1	7	0	2	2	1	3	2	2	1
CYC001	TCGA-NC-A5HD-01A	LUSC	FALSE	TRUE	FALSE	0.573554	0.558293	TRUE	1 mg/ml	2.5 mg	>98%	<1 EU/mg	6	5	0	4	2	3	0	2	2	3	1	3	1	1
CYC068	TCGA-CJ-4637-01A	KIRC	FALSE	TRUE	FALSE	0.613692	0.657356	TRUE	1 mg/ml	1.4 mg	>98%	<1 EU/mg	3	5	2	1	3	8	2	2	1	0	1	1	0	0
CYC205	TCGA-B8-5162-01A	KIRC	FALSE	TRUE	FALSE	0.642329	0.637219	TRUE	1 mg/ml	1.5 mg	-	<1 EU/mg	4	3	1	2	3	6	1	2	3	1	1	4	3	1
CYC081	TCGA-64-1679-01A	LUAD	FALSE	TRUE	FALSE	0.241391	0.241677	TRUE	1 mg/ml	0.5 mg	-	<1 EU/mg	1	2	0	1	4	1	0	0	0	0	1	0	1	0
CYC064	TCGA-BP-5178-01A	KIRC	FALSE	TRUE	FALSE	0.580437	0.525799	TRUE	1 mg/ml	1.5 mg	>98%	<1 EU/mg	2	3	1	3	1	14	1	1	1	1	4	5	11	1
CYC198	TCGA-43-6647-01A	LUSC	FALSE	FALSE	FALSE	0.552827	0.58009	TRUE	1 mg/ml	1.9 mg	>98%	<1 EU/mg	6	1	0	2	1	0	0	3	0	0	0	1	1	0
CYC154	TCGA-BH-A42V-01A	BRCA	FALSE	FALSE	FALSE	0.696369	0.733158	TRUE	1 mg/ml	7.4 mg	-	-	2	3	0	0	0	7	3	0	1	0	0	1	5	0
CYC173	TCGA-L5-A4OG-01A	ESCA	FALSE	TRUE	FALSE	0.540844	0.478626	TRUE	1 mg/ml	6.5 mg	-	<1 EU/mg	0	0	4	0	0	0	0	0	0	1	0	0	2	0
CYC099	TCGA-VT-A80J-02A	SARC	FALSE	TRUE	FALSE	0.91039	0.885331	TRUE	1 mg/ml	9.9 mg	-	-	4	2	0	0	1	1	0	1	1	1	1	0	3	2
CYC141	TCGA-D3-A1QA-06A	SKCM	FALSE	FALSE	FALSE	0.288729	0.282678	TRUE	1 mg/ml	3.4 mg	>98%	<1 EU/mg	2	3	2	4	1	8	2	2	2	2	1	6	2	0
CYC164	TCGA-CJ-4868-01A	KIRC	FALSE	TRUE	FALSE	0.457509	0.563095	TRUE	1 mg/ml	2.4 mg	>98%	<1 EU/mg	0	1	0	0	0	0	0	0	0	1	0	0	0	0
CYC070	TCGA-E2-A14Y-01A	BRCA	FALSE	FALSE	FALSE	0.421629	0.44261	TRUE	1 mg/ml	1.5 mg	>98%	<1 EU/mg	6	2	1	0	2	5	1	6	0	5	2	3	2	0
CYC202	TCGA-BP-5200-01A	KIRC	FALSE	TRUE	FALSE	0.420607	0.392072	TRUE	1 mg/ml	0.5 mg	-	<1 EU/mg	3	4	3	2	2	15	2	3	3	2	0	4	4	1
CYC194	TCGA-AR-A0U2-01A	BRCA	FALSE	TRUE	FALSE	0.583351	0.68959	TRUE	1 mg/ml	2.5 mg	-	<1 EU/mg	0	1	0	0	2	5	0	0	0	0	0	0	0	0
CYC150	TCGA-E2-A1IO-01A	BRCA	FALSE	FALSE	FALSE	0.354645	0.355587	TRUE	1 mg/ml	0.5 mg	-	<1 EU/mg	3	0	0	1	0	4	0	1	0	0	0	1	0	0
CYC212	TCGA-D3-A8GQ-06A	SKCM	FALSE	FALSE	FALSE	0.665777	0.701794	TRUE	1 mg/ml	5.5 mg	-	<1 EU/mg	0	0	2	0	0	0	0	0	1	0	0	1	0	0
CYC034	TCGA-N9-A4Q7-01A	UCS	FALSE	FALSE	FALSE	0.322127	0.359038	TRUE	1 mg/ml	0.7 mg	-	<1 EU/mg	1	0	0	0	0	1	0	3	1	1	0	0	1	0
CYC206	TCGA-DD-AACL-01A	LIHC	FALSE	FALSE	FALSE	0.314866	0.300189	TRUE	1 mg/ml	0.5 mg	-	<1 EU/mg	3	1	2	3	1	13	2	3	1	1	2	1	3	0
CYC223	TCGA-BP-4784-01A	KIRC	FALSE	FALSE	FALSE	0.34129	0.361294	TRUE	1 mg/ml	0.5 mg	-	<1 EU/mg	4	3	1	2	3	8	0	3	2	5	1	8	4	1
CYC257	TCGA-58-8392-01A	LUSC	FALSE	FALSE	FALSE	0.226286	0.266867	TRUE	1 mg/ml	2.5 mg	-	<1 EU/mg	1	4	2	1	3	6	0	2	0	0	0	2	5	1
CYC255	TCGA-HU-A4G6-01A	STAD	FALSE	TRUE	FALSE	0.923773	0.894627	TRUE	1 mg/ml	7.9 mg	-	-	4	0	0	3	1	2	2	3	0	3	2	3	7	1
CYC094	TCGA-49-6745-01A	LUAD	FALSE	FALSE	FALSE	0.464185	0.476347	TRUE	1 mg/ml	4.4 mg	>98%	<1 EU/mg	10	3	3	6	9	6	0	2	1	2	0	2	4	1
CYC262	TCGA-NC-A5HM-01A	LUSC	FALSE	TRUE	FALSE	0.304612	0.284882	TRUE	1 mg/ml	0.7 mg	>98%	<1 EU/mg	1	2	0	1	0	4	0	1	1	0	0	1	0	0
CYC022	TCGA-VD-A8KM-01A	UVM	FALSE	TRUE	FALSE	0.558113	0.629152	TRUE	1 mg/ml	2.5 mg	>98%	<1 EU/mg	3	0	0	0	1	0	0	0	0	0	0	0	0	0
CYC165	TCGA-EB-A3XE-01A	SKCM	FALSE	FALSE	FALSE	0.374387	0.455525	TRUE	1 mg/ml	0.5 mg	-	<1 EU/mg	3	5	3	3	0	15	1	1	0	3	3	4	0	1
CYC183	TCGA-44-A4SS-01A	LUAD	FALSE	TRUE	FALSE	0.682886	0.698318	TRUE	1 mg/ml	1.3 mg	-	<1 EU/mg	2	3	1	5	6	12	1	1	0	3	1	2	1	1
CYC253	TCGA-85-8666-01A	LUSC	FALSE	FALSE	FALSE	0.235999	0.223337	TRUE	1 mg/ml	1.5 mg	-	<1 EU/mg	7	2	0	1	2	8	1	2	2	0	1	1	6	0
CYC136	TCGA-DU-7008-01A	LGG	FALSE	FALSE	FALSE	0.882758	0.876884	TRUE	1 mg/ml	0.9 mg	-	<1 EU/mg	0	3	0	2	1	4	1	2	0	1	2	2	3	0
CYC280	TCGA-A2-A1G1-01A	BRCA	FALSE	TRUE	FALSE	0.436732	0.376101	TRUE	1 mg/ml	0.5 mg	-	<1 EU/mg	2	5	1	1	0	2	0	0	0	0	0	0	0	0
CYC246	TCGA-D8-A1XT-01A	BRCA	FALSE	FALSE	FALSE	0.64803	0.688443	TRUE	1 mg/ml	2 mg	-	<1 EU/mg	3	6	1	1	1	11	0	0	0	4	5	1	0	0
CYC045	TCGA-P3-A5Q6-01A	HNSC	FALSE	FALSE	FALSE	0.360805	0.48885	TRUE	1 mg/ml	3.5 mg	-	<1 EU/mg	0	1	3	0	0	0	0	2	1	2	1	1	0	0
CYC126	TCGA-DD-A73F-01A	LIHC	FALSE	FALSE	FALSE	0.210648	0.204403	TRUE	1 mg/ml	6.9 mg	>98%	<1 EU/mg	3	1	1	7	0	4	0	0	1	0	0	1	0	1
CYC115	TCGA-B3-8121-01A	KIRP	FALSE	FALSE	FALSE	0.282001	0.241002	TRUE	1 mg/ml	5.4 mg	>98%	<1 EU/mg	0	0	0	0	0	0	0	0	0	1	0	0	0	0
CYC027	TCGA-CU-A0YN-01A	BLCA	FALSE	FALSE	FALSE	0.781749	0.533121	TRUE	1 mg/ml	8.4 mg	-	-	0	0	1	0	0	2	0	1	0	0	1	0	0	0
CYC035	TCGA-KU-A66S-01A	HNSC	FALSE	FALSE	FALSE	0.219268	0.277475	TRUE	1 mg/ml	2.5 mg	-	<1 EU/mg	1	0	0	0	0	0	0	1	0	0	0	0	0	0
CYC225	TCGA-EW-A424-01A	BRCA	FALSE	FALSE	FALSE	0.272171	0.294671	TRUE	1 mg/ml	1 mg	-	<1 EU/mg	1	7	0	3	2	11	0	3	1	2	0	2	3	1
CYC060	TCGA-97-7941-01A	LUAD	FALSE	FALSE	FALSE	0.084375	0.173307	FALSE	-	-	-	-	1	2	2	2	2	11	0	1	0	0	1	1	10	0
CYC238	TCGA-CV-6941-01A	HNSC	FALSE	TRUE	FALSE	0.494437	0.516156	TRUE	1 mg/ml	2.5 mg	-	<1 EU/mg	0	5	0	3	0	4	0	3	0	2	0	0	2	1
CYC234	TCGA-AX-A3G4-01A	UCEC	FALSE	FALSE	FALSE	0.388059	0.372543	TRUE	1 mg/ml	1.5 mg	-	<1 EU/mg	2	1	0	3	1	4	0	1	0	0	1	3	0	0
CYC053	TCGA-L5-A88S-01A	ESCA	FALSE	TRUE	FALSE	0.635808	0.67018	TRUE	1 mg/ml	7.9 mg	-	-	3	4	1	6	2	4	1	3	0	0	0	2	3	1
CYC207	TCGA-CW-5589-01A	KIRC	FALSE	FALSE	FALSE	0.376167	0.46578	TRUE	1 mg/ml	1.5 mg	-	<1 EU/mg	7	7	2	1	6	19	2	7	1	6	5	5	9	1
CYC119	TCGA-IA-A83T-01A	KIRP	FALSE	FALSE	FALSE	0.258048	0.304563	TRUE	1 mg/ml	2.5 mg	-	<1 EU/mg	0	4	0	1	1	11	0	0	1	4	1	0	2	0
CYC283	TCGA-EW-A1OW-01A	BRCA	FALSE	FALSE	FALSE	0.355651	0.274511	TRUE	1 mg/ml	2 mg	-	<1 EU/mg	1	1	0	1	2	3	0	1	0	1	0	0	1	0
CYC217	TCGA-EE-A2GS-06A	SKCM	FALSE	TRUE	FALSE	0.308448	0.398195	TRUE	1 mg/ml	3.5 mg	-	<1 EU/mg	1	3	0	3	1	12	1	4	0	3	1	3	2	1
CYC281	TCGA-77-8143-01A	LUSC	FALSE	TRUE	FALSE	0.881724	0.904321	FALSE	-	-	-	-	7	2	7	3	4	6	0	4	0	3	2	6	6	1
CYC256	TCGA-BH-A0DD-01A	BRCA	FALSE	TRUE	FALSE	0.290859	0.336686	TRUE	1 mg/ml	0.5 mg	-	<1 EU/mg	0	0	2	0	1	7	0	2	1	2	3	3	4	1
CYC078	TCGA-HL-7533-01A	HNSC	FALSE	FALSE	FALSE	0.423828	0.4289	FALSE	-	-	-	-	2	4	3	2	3	9	0	3	1	3	1	1	5	0
CYC089	TCGA-BH-A0B4-01A	BRCA	FALSE	FALSE	FALSE	0.356097	0.401499	TRUE	1 mg/ml	4.5 mg	-	<1 EU/mg	0	0	0	0	0	0	0	0	0	1	0	0	0	0
CYC075	TCGA-BQ-7044-01A	KIRP	FALSE	FALSE	FALSE	0.146496	0.202509	TRUE	1 mg/ml	5.9 mg	>98%	<1 EU/mg	0	0	0	0	2	0	0	0	0	1	0	0	0	1
CYC112	TCGA-55-A492-01A	LUAD	FALSE	TRUE	FALSE	0.585502	0.689063	TRUE	1 mg/ml	1.9 mg	>98%	<1 EU/mg	6	7	0	3	2	12	2	2	1	2	2	4	6	1
CYC195	TCGA-BG-A0MK-01A	UCEC	FALSE	FALSE	FALSE	0.610173	0.694116	TRUE	1 mg/ml	3.4 mg	>98%	<1 EU/mg	5	4	0	1	2	8	0	3	0	0	2	3	1	1
CYC065	TCGA-NJ-A55R-01A	LUAD	FALSE	FALSE	FALSE	0.277468	0.315477	TRUE	1 mg/ml	0.5 mg	-	<1 EU/mg	7	8	2	0	1	15	2	9	0	2	5	9	9	1
CYC184	TCGA-56-7582-01A	LUSC	FALSE	FALSE	FALSE	0.432342	0.422719	TRUE	1 mg/ml	1.9 mg	>98%	<1 EU/mg	4	0	0	1	1	6	1	1	0	2	0	3	3	0
CYC003	TCGA-E9-A5FK-01A	BRCA	FALSE	FALSE	FALSE	0.521543	0.534693	TRUE	1 mg/ml	3.5 mg	-	<1 EU/mg	0	0	0	0	0	0	0	0	1	3	0	1	0	0
CYC098	TCGA-BH-A0H0-01A	BRCA	FALSE	FALSE	FALSE	0.246003	0.275582	TRUE	-	1.5 mg	-	<1 EU/mg	2	2	1	0	2	4	0	3	0	1	2	4	6	0
CYC057	TCGA-44-6774-01A	LUAD	FALSE	TRUE	FALSE	0.573369	0.521691	TRUE	1 mg/ml	1.5 mg	-	<1 EU/mg	3	1	1	0	0	5	0	0	0	0	1	0	0	0
CYC270	TCGA-A7-A26H-01A	BRCA	FALSE	TRUE	FALSE	0.45793	0.455332	TRUE	1 mg/ml	0.5 mg	-	<1 EU/mg	1	1	2	0	1	5	0	1	0	0	0	0	0	0
CYC166	TCGA-97-A4M6-01A	LUAD	FALSE	FALSE	FALSE	0.193994	0.217949	TRUE	1 mg/ml	0.5 mg	-	<1 EU/mg	1	4	0	2	0	19	1	0	0	0	1	0	0	0
CYC133	TCGA-BH-A1EV-01A	BRCA	FALSE	FALSE	FALSE	0.638483	0.682947	TRUE	1 mg/ml	1 mg	-	<1 EU/mg	4	4	5	2	2	4	0	2	1	2	1	1	2	1
CYC028	TCGA-55-A57B-01A	LUAD	FALSE	FALSE	FALSE	0.322155	0.349688	FALSE	-	-	-	-	1	1	3	1	1	8	0	2	1	2	0	1	1	1
CYC008	TCGA-AR-A1AN-01A	BRCA	FALSE	TRUE	FALSE	0.840736	0.903457	TRUE	1 mg/ml	2.9 mg	-	-	2	7	3	2	3	5	0	2	1	2	1	2	4	2
CYC085	TCGA-CJ-4903-01A	KIRC	FALSE	TRUE	FALSE	0.582292	0.617898	TRUE	1 mg/ml	1.9 mg	>98%	<1 EU/mg	3	3	1	1	2	8	0	3	1	0	1	2	4	0
CYC261	TCGA-LN-A5U5-01A	ESCA	FALSE	FALSE	FALSE	0.484569	0.531564	FALSE	-	-	-	-	2	1	1	0	1	4	0	2	0	0	0	0	0	1
CYC110	TCGA-OL-A6VR-01A	BRCA	FALSE	FALSE	FALSE	0.343351	0.441689	TRUE	1 mg/ml	1.4 mg	>98%	<1 EU/mg	4	2	0	3	7	16	2	3	2	3	5	4	4	0
CYC052	TCGA-AN-A049-01A	BRCA	FALSE	FALSE	FALSE	0.315868	0.277875	TRUE	1 mg/ml	2 mg	-	<1 EU/mg	2	1	0	0	2	1	1	1	0	0	1	2	1	0
CYC258	TCGA-WE-A8ZX-06A	SKCM	FALSE	FALSE	FALSE	0.378664	0.426416	FALSE	-	-	-	-	0	2	1	5	2	6	0	0	0	4	0	4	1	0
CYC178	TCGA-B6-A401-01A	BRCA	FALSE	TRUE	FALSE	0.715042	0.767829	TRUE	1 mg/ml	1.5 mg	-	<1 EU/mg	3	2	1	2	3	6	0	1	1	2	0	1	2	0
CYC062	TCGA-FD-A3B8-01A	BLCA	FALSE	FALSE	FALSE	0.422503	0.40681	FALSE	-	-	-	-	4	1	1	0	4	8	0	2	1	4	0	2	4	0
CYC148	TCGA-44-7667-01A	LUAD	FALSE	FALSE	FALSE	0.29667	0.266056	TRUE	1 mg/ml	4.5 mg	-	<1 EU/mg	1	4	0	0	0	3	3	2	1	2	2	1	0	0
CYC180	TCGA-2E-A9G8-01A	UCEC	FALSE	TRUE	FALSE	0.546881	0.443232	TRUE	1 mg/ml	1.5 mg	>98%	<1 EU/mg	1	0	0	2	0	0	0	1	0	0	0	0	0	0
CYC108	TCGA-BH-A0BF-01A	BRCA	FALSE	TRUE	FALSE	0.735541	0.756595	TRUE	1 mg/ml	2.5 mg	-	-	0	0	0	0	0	0	0	0	1	0	0	0	0	0
CYC260	TCGA-D8-A1XM-01A	BRCA	FALSE	TRUE	FALSE	0.405582	0.465522	TRUE	1 mg/ml	1.5 mg	-	<1 EU/mg	7	0	4	1	2	5	0	4	4	3	3	1	13	1
CYC259	TCGA-BQ-5893-01A	KIRP	FALSE	TRUE	FALSE	0.533992	0.547964	TRUE	1 mg/ml	1.4 mg	>98%	<1 EU/mg	1	1	1	2	1	7	0	1	1	2	1	5	2	0
CYC032	TCGA-AN-A04C-01A	BRCA	FALSE	TRUE	FALSE	0.402456	0.417572	TRUE	1 mg/ml	2 mg	-	<1 EU/mg	4	2	1	0	2	4	2	2	0	2	2	1	3	0
CYC117	TCGA-E9-A1N4-01A	BRCA	FALSE	FALSE	FALSE	0.294964	0.309483	TRUE	1 mg/ml	3.4 mg	>98%	<1 EU/mg	0	1	1	1	1	6	0	0	2	2	0	3	1	0
CYC231	TCGA-AJ-A2QO-01A	UCEC	FALSE	FALSE	FALSE	0.253007	0.271387	TRUE	1 mg/ml	3.9 mg	>98%	<1 EU/mg	2	5	0	0	1	11	0	3	1	2	0	5	4	0
CYC204	TCGA-BK-A6W3-01A	UCEC	FALSE	FALSE	FALSE	0.23142	0.292746	TRUE	1 mg/ml	1.5 mg	-	<1 EU/mg	1	0	0	0	0	0	0	0	0	1	0	0	0	0
CYC192	TCGA-N5-A4RV-01A	UCS	FALSE	TRUE	FALSE	0.980665	0.990285	TRUE	1 mg/ml	10.9 mg	-	-	2	6	3	2	0	8	1	1	1	0	0	2	2	0
CYC050	TCGA-D8-A1X5-01A	BRCA	FALSE	FALSE	FALSE	0.277296	0.383686	TRUE	1 mg/ml	1.5 mg	-	<1 EU/mg	0	1	0	0	0	0	0	0	0	0	0	0	0	0
CYC130	TCGA-B6-A0IK-01A	BRCA	FALSE	TRUE	FALSE	0.452062	0.539284	TRUE	1 mg/ml	0.9 mg	-	-	1	2	2	1	2	3	0	0	1	2	1	0	2	0
CYC275	TCGA-EE-A2A1-06A	SKCM	FALSE	FALSE	FALSE	0.237231	0.218044	TRUE	1 mg/ml	2 mg	-	<1 EU/mg	0	0	0	0	1	1	0	0	0	0	0	0	0	0
CYC016	TCGA-CJ-4894-01A	KIRC	FALSE	TRUE	FALSE	0.36745	0.360522	TRUE	1 mg/ml	1 mg	-	<1 EU/mg	2	4	0	2	2	8	2	2	1	3	1	3	3	1
CYC090	TCGA-GI-A2C8-01A	BRCA	FALSE	FALSE	FALSE	0.351143	0.369746	TRUE	1 mg/ml	0.5 mg	-	<1 EU/mg	6	1	1	4	4	13	0	5	0	1	0	0	3	1
CYC144	TCGA-94-7557-01A	LUSC	FALSE	FALSE	FALSE	0.310122	0.160932	TRUE	1 mg/ml	1.4 mg	-	-	1	8	0	4	3	6	2	4	1	5	5	2	2	0
CYC162	TCGA-HR-A2OG-06A	SKCM	FALSE	FALSE	FALSE	0.45358	0.431127	TRUE	1 mg/ml	4 mg	-	<1 EU/mg	2	1	3	1	3	3	0	2	0	1	1	0	0	0
CYC047	TCGA-AO-A12F-01A	BRCA	FALSE	FALSE	FALSE	0.500672	0.483683	TRUE	1 mg/ml	1.5 mg	-	<1 EU/mg	2	4	0	2	6	8	1	3	0	4	0	2	1	0
CYC157	TCGA-A2-A0YE-01A	BRCA	FALSE	FALSE	FALSE	0.450647	0.461889	TRUE	1 mg/ml	1.5 mg	-	<1 EU/mg	3	1	0	0	0	4	2	1	0	1	0	0	0	0
CYC250	TCGA-EE-A184-06A	SKCM	FALSE	FALSE	FALSE	0.506438	0.403945	TRUE	1 mg/ml	0.5 mg	-	<1 EU/mg	1	0	1	1	1	0	0	0	0	1	0	2	1	0
CYC019	TCGA-78-8660-01A	LUAD	FALSE	FALSE	FALSE	0.564216	0.584407	TRUE	1 mg/ml	2.5 mg	>98%	<1 EU/mg	7	4	3	3	2	10	1	4	0	2	3	3	6	0
CYC079	TCGA-IA-A83W-01A	KIRP	FALSE	FALSE	FALSE	0.797995	0.861065	TRUE	1 mg/ml	0.9 mg	-	-	2	3	0	2	2	8	0	4	0	0	2	5	6	0
CYC200	TCGA-LL-A5YM-01A	BRCA	FALSE	FALSE	FALSE	0.763295	0.779628	TRUE	1 mg/ml	2 mg	-	<1 EU/mg	8	8	0	7	6	14	3	4	1	2	4	6	11	1
CYC264	TCGA-BP-4163-01A	KIRC	FALSE	TRUE	FALSE	0.5488	0.709905	TRUE	1 mg/ml	2.9 mg	>98%	<1 EU/mg	3	2	0	2	0	7	0	1	1	2	4	0	3	0
CYC199	TCGA-5B-A90C-01A	UCEC	FALSE	FALSE	FALSE	0.238845	0.302371	TRUE	1 mg/ml	7.9 mg	>98%	<1 EU/mg	0	0	0	0	0	1	0	0	1	1	0	0	1	0
CYC063	TCGA-CC-A7IJ-01A	LIHC	FALSE	TRUE	FALSE	0.32628	0.381557	TRUE	1 mg/ml	0.5 mg	-	<1 EU/mg	2	4	1	3	3	3	0	1	0	1	0	4	1	2
CYC189	TCGA-55-7995-01A	LUAD	FALSE	FALSE	FALSE	0.245346	0.254658	TRUE	1 mg/ml	2.9 mg	>98%	<1 EU/mg	4	3	1	0	4	11	1	3	1	3	0	2	1	0
CYC232	TCGA-RW-A67X-01A	PCPG	FALSE	FALSE	FALSE	0.659861	0.631871	TRUE	1 mg/ml	2 mg	-	<1 EU/mg	2	4	1	4	3	12	0	1	4	4	2	2	3	1
CYC092	TCGA-A4-A5Y1-01A	KIRP	FALSE	FALSE	FALSE	0.944106	0.960536	TRUE	1 mg/ml	2.9 mg	>98%	<1 EU/mg	3	5	7	4	2	11	1	3	2	1	4	6	7	0
CYC100	TCGA-E6-A2P9-01A	UCEC	FALSE	FALSE	FALSE	0.357734	0.288525	TRUE	-	1.5 mg	-	<1 EU/mg	0	0	0	0	0	0	0	0	0	0	0	0	0	0
CYC007	TCGA-CR-7377-01A	HNSC	FALSE	TRUE	FALSE	0.295	0.271097	TRUE	1 mg/ml	1 mg	-	<1 EU/mg	0	0	0	0	0	0	0	0	0	0	0	0	4	0
CYC103	TCGA-AQ-A7U7-01A	BRCA	FALSE	TRUE	FALSE	0.806584	0.799874	TRUE	1 mg/ml	0.9 mg	-	-	1	2	0	2	0	9	0	1	0	2	0	1	4	0
CYC012	TCGA-B0-4848-01A	KIRC	FALSE	TRUE	FALSE	0.591255	0.594486	TRUE	1 mg/ml	1.4 mg	>98%	<1 EU/mg	0	0	2	0	0	0	0	0	1	0	0	1	0	0
CYC039	TCGA-AP-A5FX-01A	UCEC	FALSE	TRUE	FALSE	0.532878	0.564941	TRUE	1 mg/ml	0.9 mg	>98%	<1 EU/mg	0	6	1	3	4	12	2	6	2	1	1	3	4	1
CYC282	TCGA-BB-8601-01A	HNSC	FALSE	FALSE	FALSE	0.296892	0.273955	TRUE	1 mg/ml	0.5 mg	-	<1 EU/mg	7	2	1	5	4	13	3	5	0	3	2	4	11	0
CYC006	TCGA-E2-A10F-01A	BRCA	FALSE	FALSE	FALSE	0.259329	0.386615	TRUE	1 mg/ml	4.5 mg	>98%	<1 EU/mg	3	2	1	0	1	5	0	1	0	2	0	1	2	0
CYC083	TCGA-BH-A1FU-01A	BRCA	FALSE	FALSE	FALSE	0.574928	0.562702	TRUE	1 mg/ml	2.4 mg	>98%	<1 EU/mg	1	2	0	0	1	1	0	1	0	0	0	0	0	0
CYC247	TCGA-NJ-A4YI-01A	LUAD	FALSE	FALSE	FALSE	0.565382	0.588565	TRUE	1 mg/ml	1.5 mg	>98%	<1 EU/mg	4	3	4	2	3	13	1	4	1	5	5	4	7	0
CYC122	TCGA-50-5944-01A	LUAD	FALSE	FALSE	FALSE	0.388254	0.35399	TRUE	1 mg/ml	12.4 mg	-	-	1	1	0	4	3	8	0	4	2	5	1	5	2	1
CYC095	TCGA-AR-A0U4-01A	BRCA	FALSE	TRUE	FALSE	0.507407	0.495428	TRUE	1 mg/ml	2.5 mg	-	<1 EU/mg	1	0	3	0	0	5	1	2	0	1	0	0	0	0
