## Supplementary Tables for "The landscape of high-affinity human antibodies against intratumoral antigens": Supplementary Table 2.xlsx

### Sheet: Sheet1
Ligand	Antibody Type	Analyte HGNC Symbol	Analyte	Binding Model	KD1 (M)	kon1 (1/Ms)	koff1 (1/s)	rmax1 (RU)	KD2 (M)	kon2 (1/Ms)	koff2 (1/s)	rmax2 (RU)	drift (RU/s)	offset (RU)
CYC088	Human	ACTN4	TP302873	2to1	1.72e-09	426000	0.000731	12.1	7.97e-08	817000	0.0651	14.7		0.9
CYC188	Human	ANXA1	APrEST71575	2to1	3.74e-09	201000	0.00075	22.8	5.3e-08	317000	0.0168	9.5
CYC188	Human	ANXA1	APrEST71575	2to1	3.44e-09	160000	0.000552	13.8	1.49e-07	211000	0.0314	10.3
CYC188	Human	ANXA1	APrEST71575	2to1	8.53e-10	235000	0.0002	17.9	6.08e-09	975000	0.00593	8.5	-0.00406
CYC188	Human	ANXA1	APrEST71575	2to1	7.71e-10	444000	0.000342	68.8	4.99e-07	27300	0.0136	166.9
HPA011271	Rabbit	ANXA1	APrEST71575	2to1	1.66e-09	315000	0.000522	47.7	4.44e-08	351000	0.0156	15.5		1.6
HPA011271	Rabbit	ANXA1	APrEST71575	2to1	1.41e-09	241000	0.000339	30.8	4.67e-08	712000	0.0332	14.4
CYC188	Human	ANXA1	APrEST71576	2to1	1.15e-06	719	0.00083	427.2	1.95e-05	945	0.0184	283.4
HPA011271	Rabbit	ANXA1	APrEST71576	2to1	7.05e-09	152000	0.00107	3.3	2.64e-05	1150	0.0305	394.3
HPA011272	Rabbit	ANXA1	APrEST71576	2to1	1.34e-09	247000	0.000332	29.3	2.94e-06	2770	0.00815	366.9
HPA011272	Rabbit	ANXA1	APrEST71576	2to1	1.41e-09	295000	0.000415	21.7	1.12e-07	263000	0.0294	11.3
CYC278	Human	BIRC7	ab87179	1to1	5.28e-09	24500	0.000129	210.4					0.00121
CYC214	Human	C4BPB	ab130028	1to1	3.56e-10	389000	0.000138	71.9
CYC214	Human	C4BPB	ab130028	1to1	6.86e-10	191000	0.000131	114
CYC214	Human	C4BPB	ab130028	1to1	1.09e-09	256000	0.00028	96.8					0.0056
CYC214	Human	C4BPB	ab130028	1to1	4.18e-10	246000	0.000103	209.3
CYC002	Human	CTAG1A	TP316285	2to1	2.36e-10	452000	0.000107	26.1	7.96e-09	22000	0.000175	79.9
CYC002	Human	CTAG1A	TP316285	2to1	3.05e-10	399000	0.000122	25.6	7.5e-09	17300	0.00013	81.5
CYC002	Human	CTAG1A	TP316285	2to1	2.22e-10	472000	0.000105	25.5	3.89e-09	43800	0.00017	56.3
CYC156	Human	CTAG1A	TP316285	1to1	4.61e-10	80600	3.71e-05	45.7					0.000869
CYC187	Human	CTAG1A	TP316285	1to1	4.91e-10	243000	0.00012	82.7
CYC077	Human	DLL3	9749-DL-050	2to1	1.12e-08	141000	0.00158	11.2	3.7e-08	1030000	0.0382	10.9
CYC014	Human	GAGE1	TP761867	1to1	2.07e-09	261000	0.00054	3.5
CYC025	Human	GAGE1	TP761867	1to1	1.27e-09	198000	0.00025	2.1
CYC014	Human	GAGE2A	AR51161PU-S	2to1	6.16e-10	758000	0.000467	10.6	1.51e-07	89700	0.0135	20.9		-1
CYC014	Human	GAGE2A	AR51161PU-S	2to1	3.4e-10	892000	0.000303	5.1	2.52e-09	9090000	0.0229	1.2		0.3
CYC014	Human	GAGE2A	AR51161PU-S	2to1	8.74e-10	631000	0.000551	6.6	2.21e-09	7020000	0.0155	1.6
CYC014	Human	GAGE2A	AR51161PU-S	2to1	4.76e-10	547000	0.00026	12.2	2.12e-09	7890000	0.0168	2.3	0.00224
CYC025	Human	GAGE2A	AR51161PU-S	2to1	4.7e-10	696000	0.000327	2.4	4.76e-09	5240000	0.025	0.7
CYC025	Human	GAGE2A	AR51161PU-S	2to1	1.08e-09	542000	0.000584	26.2	2.67e-08	793000	0.0212	10.6		-1.3
CYC025	Human	GAGE2A	AR51161PU-S	2to1	9.91e-10	494000	0.00049	30.1	1.31e-08	1100000	0.0144	10.3		-0.9
HPA043232	Rabbit	GAGE2A	AR51161PU-S	2to1	5.96e-11	6480000	0.000386	11.7	1.44e-09	544000	0.000786	29.1
HPA043232	Rabbit	GAGE2A	AR51161PU-S	2to1	6.15e-11	4160000	0.000256	14.7	1.27e-09	462000	0.000587	26.7
HPA043232	Rabbit	GAGE2A	AR51161PU-S	2to1	1.22e-10	1330000	0.000162	31.5	9.36e-07	6890	0.00645	772.5
HPA043232	Rabbit	GAGE2A	AR51161PU-S	2to1	1.64e-10	1330000	0.000217	33.2	1.23e-06	6160	0.00759	986.4
HPA043232	Rabbit	GAGE2A	AR51161PU-S	2to1	2.35e-10	1220000	0.000288	36.4	1.27e-06	5170	0.00654	1045.5		1.9
HPA043232	Rabbit	GAGE2A	AR51161PU-S	2to1	1.27e-10	1500000	0.00019	22.7	3.48e-07	10900	0.00379	345.9		1.5
CYC101	Human	HCLS1	TP300329	1to1	3.16e-09	66500	0.00021	36.8						0.7
CYC038	Human	KLRC1	13905-H07H	1to1	9.89e-09	42000	0.000415	11.7					-0.000969
CYC066	Human	MAGEA3	ab99958	2to1	5.14e-10	344000	0.000177	59.4	6.73e-09	88300	0.000594	41.4
ab223162	Rabbit	MAGEA3	ab99958	2to1	1.48e-10	740000	0.00011	18.1	1.81e-10	1920000	0.000348	18.4
CYC168	Human	TGFBI	TP300411	2to1	5.02e-10	341000	0.000171	12.1	5.34e-09	1390000	0.0074	1.9
CYC168	Human	TGFBI	TP300411	2to1	4.76e-10	340000	0.000162	13.8	1.91e-07	2720000	0.519	36.4		-1.7
HPA008612	Rabbit	TGFBI	TP300411	2to1	3.69e-11	6460000	0.000238	2.7	4.85e-10	875000	0.000425	5.4
HPA008612	Rabbit	TGFBI	TP300411	2to1	1.1e-09	345000	0.000379	8.2	6.59e-07	396000	0.261	20.3		-0.1
HPA017019	Rabbit	TGFBI	TP300411	2to1	4.06e-11	2840000	0.000116	30.6	1.05e-08	587000	0.00615	6		-2.2
HPA017019	Rabbit	TGFBI	TP300411	2to1	2.61e-10	516000	0.000135	23.1	3.57e-07	1880000	0.671	130.2		-0.7
CYC086	Human	TXLNA	TP310301	2to1	1.09e-08	89100	0.000967	9.3	1.92e-07	1540000	0.296	14.5
CYC086	Human	TXLNA	TP310301	2to1	2.84e-08	20500	0.000582	14.3	2.12e-07	2170000	0.46	11.6
CYC086	Human	TXLNA	TP310301	2to1	7.16e-10	212000	0.000152	6.2	1.67e-07	112000	0.0188	2.8
HPA045383	Rabbit	TXLNA	TP310301	2to1	1.27e-09	203000	0.000259	28.2	3.9e-07	1150000	0.448	32.3		0.8
HPA045383	Rabbit	TXLNA	TP310301	2to1	1.09e-09	182000	0.000199	19.5	3.02e-07	2130000	0.644	27
HPA072477	Rabbit	TXLNA	TP310301	2to1	1.4e-10	2230000	0.000312	4.2	7.32e-10	503000	0.000368	27.8
CYC049	Human	UBQLN2	ab207109	2to1	9.91e-10	3220000	0.00319	7.7	6.64e-08	809000	0.0537	73.1
CYC049	Human	UBQLN2	ab207109	2to1	7.11e-10	3460000	0.00246	6	4.04e-08	866000	0.035	52.4
CYC146	Human	UBQLN2	ab207109	2to1	1.31e-08	1090000	0.0143	3.1	6.05e-07	403000	0.244	146.8	-0.000635
