## Supplementary Tables for "The landscape of high-affinity human antibodies against intratumoral antigens": Supplementary Table 5.xlsx

### Sheet: Supplementary Table 5
Antibody	Target	Binding
CYC130	ABCA4	314.863
CYC235	ADORA1A	42.2372
CYC102	CAMK2G	35.0622
CYC112	CD5	211.516
CYC271	CD97	55.5757
CYC187	CTAG1	3673.07
CYC156	CTAG1	141.667
CYC194	CUX1	70.3356
CYC130	CUX2	350.07
CYC081	DHRS7B	24.4384
CYC281	DHRS7B	80.2028
CYC077	DLL3	52.5572
CYC271	EPGN	95.8323
CYC271	EPHA10	78.8835
CYC010	FLT1	18.2745
CYC186	FXYD5	81.4451
CYC022	FXYD5	69.9024
CYC182	GLUT1	15.6466
CYC226	GRAMD4	24.4053
CYC010	ICMT	19.6366
CYC085	IGFALS	68.8207
CYC087	ITPR3	335.889
CYC033	ITPR3	13.8902
CYC205	ITPR3	92.963
CYC235	LPAR1	54.3821
CYC271	NECTIN2	65.399
CYC271	NECTIN4	59.1701
CYC112	OXER1	101.726
CYC194	PCDH12	42.5182
CYC271	SLC2A4	41.0639
CYC194	SLC36A1	30.5239
CYC156	SLC4A9	38.5637
CYC112	SORT1	72.2602
CYC011	TMEM185A	23.5949
CYC271	TMEM41A	40.7631
CYC194	VSIG10L	50.3863
